# Evolution of myoglobin in avian lineages: positive selection for aggregation resistance in penguins and high purifying selection in galliforms

**DOI:** 10.1101/2021.02.26.433090

**Authors:** Syed M. Rizvi, Wei Zheng, Chengxin Zhang, Yang Zhang

**Affiliations:** Department of Computational Medicine and Bioinformatics, University of Michigan, Ann Arbor, MI 48109 USA; Department of Biological Chemistry, University of Michigan, Ann Arbor, MI 48109 USA

## Abstract

Myoglobin is the major oxygen carrying protein of vertebrate muscle, and high myoglobin net charge is known to hold evolutionary significance as a molecular signature of secondarily aquatic diving capacity in mammals. However, the evolution of myoglobin’s electrostatic properties in non-mammalian vertebrates, such as birds, has not been investigated. Here, we used a new deep learning-based protein folding algorithm to model the tertiary structures of myoglobin from 302 vertebrate species and performed a comparative analysis of their net charge, positively charged solvent-accessible surface area, and negatively charged solvent-accessible surface area. For avian myoglobins, we also calculated selection pressure (ω). The results suggest that the myoglobins of diving avians, specifically those of the penguins (*Sphenisciformes*) and diving ducks (*Aythyini*), have highly positively charged electrostatic surfaces, which evolved via positive selection to reduce aggregation propensity and allow greater storage of oxygen for extended underwater foraging. In contrast, galliform myoglobins are under high purifying selection. Distribution of charged atoms on myoglobin surface was more indicative of high myoglobin content than net charge. We also found inter-class differences in net charge; bird myoglobins are the most positively charged and reptile and amphibian myoglobins are the most negatively charged, and net charge seems to be negatively associated with herbivory within mammals. Finally, we propose an equation that describes the relationship between myoglobin net charge and concentration better than the previously suggested logarithmic function. Our findings offer novel insights into the diversification of myoglobin in vertebrate clades and highlight the power of computational structural approaches for zoological and evolutionary research.
