## Supplementary tables for "Evolution of myoglobin in avian lineages: positive selection for aggregation resistance in penguins and high purifying selection in galliforms"

### Sheet: mammals
Scientific name	Net charge (e)	Percent of solvent-accessible surface area that is positively charged	Percent of solvent-accessible surface area that is negatively charged	Diving (1) or non-diving (0)
Carlito syrichta	7.2	0.0145819	0.105592	0
Zalophus californianus	4.66	0.0228923	0.12753	1
Eumetopias jubatus	4.59	0.0254505	0.119085	1
Pteropus vampyrus	4.58	0.0144585	0.112781	0
Phoca vitulina	4.09	0.0315485	0.111491	1
Pusa sibirica	3.82	0.0305999	0.124623	1
Delphinapterus leucas	3.79	0.0238167	0.116794	1
Orcinus orca	3.78	0.0266604	0.109869	1
Sapajus apella	3.7	0.0183801	0.101675	0
Callorhinus ursinus	3.59	0.0247423	0.12307	1
Neophoca cinerea	3.48	0.021778	0.111887	1
Castor fiber	3.38	0.0185849	0.114005	1
Enhydra lutris kenyoni	3.27	0.0173305	0.123173	1
Halichoerus grypus	3.25	0.0348976	0.116456	1
Odobenus rosmarus divergens	3.23	0.0211585	0.127094	1
Ziphius cavirostris	3.2	0.0293848	0.105676	1
Ornithorhynchus anatinus	3.16	0.0101144	0.114345	1
Pagophilus groenlandicus	3.14	0.0336402	0.108237	1
Mesoplodon carlhubbsi	3.12	0.0273012	0.111761	1
Sorex palustris	3.12	0.00992973	0.100414	1
Indopacetus pacificus	3.03	0.0252587	0.111893	1
Delphinus delphis	3.01	0.0282763	0.119212	1
Mesoplodon stejnegeri	2.99	0.0274706	0.112591	1
Cystophora cristata	2.95	0.0306388	0.128682	1
Hyperoodon ampullatus	2.94	0.0298294	0.105766	1
Mesoplodon bidens	2.94	0.0296711	0.112069	1
Erignathus barbatus	2.92	0.0323328	0.118866	1
Inia geoffrensis	2.92	0.0266096	0.10802	1
Phocoenoides dalli	2.92	0.0248683	0.117274	1
Lipotes vexillifer	2.9	0.0260054	0.119819	1
Pusa hispida	2.89	0.0330216	0.128916	1
Leptonychotes weddellii	2.88	0.0339385	0.127764	1
Neomonachus schauinslandi	2.87	0.0313601	0.129033	1
Kogia breviceps	2.85	0.0278597	0.119677	1
Mirounga angustirostris	2.84	0.0308293	0.116424	1
Tursiops truncatus	2.84	0.0275079	0.128062	1
Neophocaena asiaeorientalis asiaeorientalis	2.83	0.0263362	0.113185	1
Globicephala melas	2.81	0.0260163	0.120349	1
Kogia sima	2.81	0.0252731	0.120302	1
Grampus griseus	2.8	0.0296669	0.118602	1
Lagenorhynchus obliquidens	2.79	0.026058	0.129001	1
Phocoena sinus	2.78	0.0248966	0.120206	1
Stenella attenuata	2.78	0.0273894	0.120209	1
Balaenoptera borealis	2.75	0.024166	0.114622	1
Monodon monoceros	2.74	0.0290077	0.118352	1
Balaenoptera acutorostrata scammoni	2.72	0.0252646	0.125098	1
Ondatra zibethicus	2.69	0.0227869	0.111225	1
Peponocephala electra	2.68	0.0268692	0.126221	1
Phocoena phocoena	2.68	0.0246128	0.123485	1
Castor canadensis	2.65	0.0245067	0.130556	1
Physeter catodon	2.63	0.0257649	0.124825	1
Balaena mysticetus	2.62	0.0242639	0.117107	1
Eschrichtius robustus	2.62	0.0231899	0.113149	1
Loxodonta africana	2.61	0.0184577	0.107535	0
Callithrix jacchus	2.59	0.0193874	0.117509	0
Homo sapiens	2.59	0.016555	0.117046	0
Suricata suricatta	2.57	0.0136172	0.119124	0
Lagenorhynchus albirostris	2.55	0.0247274	0.127114	1
Balaenoptera edeni	2.47	0.023877	0.109052	1
Megaptera novaeangliae	2.47	0.0231677	0.118911	1
Pteropus alecto	2.44	0.0136373	0.125151	0
Lontra canadensis	2.43	0.0159586	0.129565	1
Meles meles	2.4	0.0172464	0.111548	0
Saimiri boliviensis	2.32	0.0127201	0.119346	0
Tachyglossus aculeatus	2.27	0.0136515	0.111864	0
Condylura cristata	2.17	0.0108758	0.119662	0
Lutra lutra	2.17	0.0152429	0.127686	0
Rhinolophus ferrumequinum	2.17	0.00866558	0.115382	1
Rattus rattus	2.16	0.00906268	0.120277	0
Rattus norvegicus	1.94	0.0089566	0.120231	0
Hylobates moloch	1.76	0.0184359	0.119667	0
Panthera pardus	1.75	0.0190041	0.100268	0
Balaenoptera physalus	1.67	0.0260694	0.1122	1
Aotus trivirgatus	1.65	0.0177251	0.115615	0
Aotus nancymaae	1.64	0.0172007	0.121343	0
Galeopterus variegates	1.63	0.0199184	0.124258	0
Macropus rufus	1.62	0.0209913	0.129963	0
Spermophilus tridecemlineatus	1.62	0.015377	0.117709	0
Phascolarctos cinereus	1.55	0.0167985	0.127446	0
Rhinopithecus bieti	1.53	0.0166065	0.120894	0
Colobus angolensis palliatus	1.51	0.0174353	0.126802	0
Ursus maritimus	1.49	0.0204276	0.12485	1
Lagothrix lagotricha	1.48	0.0133301	0.116361	0
Otolemur garnettii	1.48	0.0108681	0.127107	0
Pan troglodytes	1.48	0.0197662	0.119573	0
Manis javanica	1.47	0.0196194	0.12639	0
Ursus americanus	1.47	0.0184953	0.122097	0
Microcebus murinus	1.45	0.0150999	0.116626	0
Ursus arctos horribilis	1.44	0.0168137	0.125939	0
Lepilemur mustelinus	1.41	0.0201572	0.123068	0
Chrysochloris asiatica	1.4	0.0130372	0.133757	0
Tupaia chinensis	1.4	0.0120204	0.12394	0
Ailuropoda melanoleuca	1.39	0.0169218	0.130193	0
Erinaceus europaeus	1.37	0.0130283	0.121666	0
Panthera tigris altaica	1.37	0.019562	0.126576	0
Cebus capucinus imitator	1.36	0.0115425	0.134101	0
Mesocricetus auratus	1.35	0.0139649	0.118774	0
Otolemur crassicaudatus	1.34	0.0115098	0.120935	0
Procyon lotor	1.33	0.0124885	0.123124	0
Saimiri sciureus	1.32	0.0119292	0.11623	0
Chinchilla lanigera	1.31	0.0151626	0.116	0
Cebus apella	1.3	0.0128391	0.122858	0
Tarsius syrichta	1.3	0.0115155	0.116587	0
Mustela erminea	1.29	0.0107196	0.122119	0
Mustela putorius	1.29	0.0122735	0.115308	0
Propithecus coquereli	1.28	0.0155166	0.121325	0
Mus caroli	1.27	0.00883584	0.135719	0
Spalax galili	1.26	0.00793369	0.107114	0
Desmodus rotundus	1.24	0.00975138	0.125498	0
Scapanus orarius	1.24	0.0119653	0.106747	0
Ictidomys tridecemlineatus	1.21	0.0125719	0.116713	0
Odocoileus virginianus texanus	1.21	0.0254937	0.118882	0
Marmota marmota marmota	1.18	0.0134152	0.12263	0
Miniopterus natalensis	1.17	0.00865329	0.124838	0
Meriones unguiculatus	1.16	0.0101937	0.127481	0
Nycticebus coucang	1.16	0.0135352	0.116452	0
Myotis brandtii	1.15	0.00815603	0.122212	0
Urocitellus parryii	1.15	0.0136814	0.123107	0
Heterocephalus glaber	1.13	0.0157772	0.124284	0
Marmota flaviventris	1.13	0.0132898	0.126065	0
Grammomys surdaster	1.11	0.0104084	0.120035	0
Neovison vison	1.1	0.0130091	0.11932	1
Peromyscus leucopus	1.09	0.00786562	0.116368	0
Bison bison bison	1.08	0.0283753	0.120359	0
Rousettus aegyptiacus	1.07	0.0141831	0.120895	0
Microtus ochrogaster	1.05	0.00828918	0.118934	0
Mus musculus	1.04	0.00877034	0.127607	0
Equus asinus	1.02	0.0226603	0.125573	0
Phyllostomus discolor	1.02	0.0113486	0.125513	0
Spalax carmeli	1.01	0.00814634	0.115029	0
Cervus elaphus	0.95	0.0254603	0.11318	0
Camelus dromedarius	0.78	0.0175823	0.121792	0
Vulpes chama	0.77	0.0169458	0.125924	0
Felis catus	0.72	0.0208914	0.130774	0
Puma concolor	0.7	0.0187334	0.122137	0
Equus przewalskii	0.68	0.0219016	0.119102	0
Trichechus manatus latirostris	0.68	0.0197524	0.121605	0
Vulpes vulpes	0.68	0.0203856	0.128684	1
Elephas maximus	0.67	0.0195831	0.119858	0
Pongo pygmaeus	0.67	0.015519	0.118607	0
Equus burchellii	0.66	0.0218385	0.118225	0
Equus caballus	0.65	0.020899	0.114181	0
Hydrodamalis gigas	0.65	0.0194864	0.110108	0
Macaca nemestrina	0.65	0.0169955	0.121014	1
Chlorocebus sabaeus	0.62	0.0163487	0.131116	0
Erythrocebus patas	0.62	0.017099	0.127616	0
Canis lupus dingo	0.6	0.0175426	0.12983	0
Pan paniscus	0.59	0.019794	0.129377	0
Lycaon pictus	0.58	0.0180139	0.13766	0
Symphalangus syndactylus	0.57	0.0172673	0.123222	0
Rhinopithecus roxellana	0.56	0.016446	0.128631	0
Macaca fascicularis	0.55	0.0162516	0.127087	0
Camelus bactrianus	0.54	0.018622	0.123968	0
Canis lupus familiaris	0.54	0.0174337	0.123038	0
Papio anubis	0.54	0.017449	0.129434	0
Acinonyx jubatus	0.53	0.0148454	0.130588	0
Macaca mulatta	0.53	0.015927	0.124575	0
Otocyon megalotis	0.53	0.018436	0.126323	0
Trachypithecus francoisi	0.52	0.0148734	0.127043	0
Ceratotherium simum simum	0.51	0.0213838	0.132909	0
Cercocebus atys	0.49	0.0166903	0.138358	0
Nomascus leucogenys	0.48	0.0175305	0.124443	0
Dugong dugon	0.46	0.0183735	0.122242	0
Gorilla gorilla	0.46	0.0158966	0.128495	0
Semnopithecus entellus	0.46	0.0152971	0.11927	1
Orycteropus afer afer	0.44	0.0149701	0.113402	0
Pongo abelii	0.42	0.0156036	0.133943	0
Lynx canadensis	0.4	0.0142638	0.115379	0
Theropithecus gelada	0.4	0.0161232	0.137925	0
Mandrillus leucophaeus	0.39	0.0160555	0.124797	0
Camelus ferus	0.38	0.0192998	0.125741	0
Ochotona curzoniae	0.37	0.0145118	0.121316	0
Vicugna pacos	0.37	0.0192942	0.11581	0
Bos indicus	0.36	0.027292	0.11753	0
Elephantulus edwardii	0.36	0.0122247	0.119738	0
Lagostomus maximus	0.36	0.0169226	0.119666	0
Spalax ehrenbergi	0.36	0.0114725	0.117142	0
Bos indicus x Bos taurus	0.35	0.0289477	0.122567	0
Dasypus novemcinctus	0.35	0.0125001	0.12182	0
Vombatus ursinus	0.35	0.0189294	0.131741	0
Cryptomys damarensis	0.34	0.0123074	0.122064	0
Gorilla beringei	0.34	0.0154554	0.130286	0
Procavia capensis	0.34	0.0185403	0.119577	0
Proechimys guairae	0.34	0.0144969	0.121811	0
Perodicticus potto	0.33	0.0134263	0.122468	0
Hystrix cristata	0.32	0.013207	0.118964	0
Cavia porcellus	0.3	0.0144346	0.130392	0
Hylobates agilis	0.3	0.0146186	0.126333	0
Tupaia glis	0.3	0.0123569	0.120883	0
Piliocolobus tephrosceles	0.26	0.016421	0.126942	0
Tupaia belangeri	0.26	0.012656	0.118819	0
Bos mutus	0.25	0.0258055	0.110752	0
Blarina brevicauda	0.24	0.0101608	0.122218	0
Bos taurus	0.24	0.0303822	0.125757	0
Pantholops hodgsonii	0.22	0.0258078	0.120879	0
Octodon degus	0.2	0.0145701	0.126114	0
Eospalax fontanierii	0.18	0.00957305	0.111545	0
Mus pahari	0.18	0.0107094	0.132251	0
Jaculus jaculus	0.17	0.0110247	0.123258	0
Fukomys damarensis	0.13	0.0152179	0.13103	0
Peromyscus maniculatus bairdii	0.13	0.00802199	0.120106	0
Eptesicus fuscus	0.12	0.00868244	0.123961	0
Ochotona ladacensis	0.12	0.0115654	0.121658	0
Mastomys coucha	0.1	0.0101348	0.12706	0
Cricetulus barabensis	0.09	0.0128274	0.131386	0
Cricetulus griseus	0.08	0.0114961	0.138495	0
Ochotona princeps	0.07	0.00954288	0.128757	0
Sorex araneus	0.05	0.0109457	0.124479	0
Bos grunniens	0.04	0.0282061	0.124104	0
Myotis davidii	0.01	0.00828152	0.127049	0
Ochotona erythrotis	0	0.00902444	0.127275	0
Capra hircus	-0.08	0.0275895	0.123053	0
Rangifer tarandus	-0.11	0.0271636	0.119729	0
Sus scrofa	-0.52	0.0152164	0.124805	0
Didelphis virginiana	-0.64	0.0137965	0.131567	0
Hexaprotodon liberiensis	-0.67	0.0213317	0.119898	0
Sarcophilus harrisii	-0.81	0.0159927	0.117133	0
Microtus oeconomus	-0.82	0.00703376	0.114218	0
Myotis lucifugus	-0.83	0.00831023	0.146224	0
Ovis aries	-0.94	0.0240573	0.128633	0
Bubalus bubalis	-0.96	0.0289552	0.128064	0
Dipodomys ordii	-0.96	0.00892569	0.117804	0
Oryctolagus cuniculus	-0.99	0.0210706	0.123716	0
Ctenodactylus gundi	-1.56	0.0127249	0.12544	0

### Sheet: birds
Scientific name	Net charge (e)	Percent of solvent-accessible surface area that is positively charged	Percent of solvent-accessible surface area that is negatively charged	Dives and forages underwater? No=0, Yes=1	dN	dS	dN/dS	Aligned for dN/dS?	Order
Aythya fuligula	6.56	0.0210604	0.0994323	1	n/a	n/a	n/a	0	Anseriformes
Apteryx mantelli mantelli	5.31	0.013729	0.107027	0	n/a	n/a	n/a	0	Apterygiformes
Columba livia	2.09	0.0124856	0.123276	0	n/a	n/a	n/a	1	Columbiformes
Falco cherrug	1.17	0.012933	0.126894	0	n/a	n/a	n/a	0	Falconiformes
Falco peregrinus	1.11	0.0115017	0.133189	0	n/a	n/a	n/a	0	Falconiformes
Pygoscelis adeliae	3.55	0.0230001	0.0937803	1	0.0876	0.169	0.518343	1	Sphenisciformes
Aptenodytes forsteri	3.57	0.0269705	0.100381	1	0.0832	0.1733	0.480092	1	Sphenisciformes
Buceros rhinoceros silvestris	2.32	0.0135899	0.128561	0	0.0623	0.2194	0.283956	1	Bucerotiformes
Acanthisitta chloris	1.26	0.0125469	0.130326	0	0.0518	0.2007	0.258097	1	Passeriformes
Zonotrichia albicollis	2.16	0.0140026	0.116942	0	0.0503	0.2193	0.229366	1	Passeriformes
Ficedula albicollis	1.08	0.0102833	0.116901	0	0.0563	0.2464	0.22849	1	Passeriformes
Gavia stellata	2.11	0.0117044	0.126763	1	0.0443	0.1949	0.227296	1	Gaviiformes
Struthio camelus australis	2.19	0.00907927	0.114179	0	0.0562	0.2474	0.227162	1	Struthioniformes
Pseudopodoces humilis	2.15	0.0114438	0.127448	0	0.0475	0.2176	0.21829	1	Passeriformes
Apaloderma vittatum	3.09	0.0103445	0.105759	0	0.0488	0.226	0.215929	1	Trogoniformes
Chaetura pelagica	2.07	0.0109491	0.126849	0	0.04	0.1879	0.212879	1	Apodiformes
Geospiza fortis	2.15	0.0137759	0.112552	0	0.0503	0.2459	0.204555	1	Passeriformes
Camarhynchus parvulus	3.15	0.010475	0.113917	0	0.0503	0.2459	0.204555	1	Passeriformes
Apteryx rowi	1.41	0.0185214	0.114018	0	0.0532	0.261	0.203831	1	Apterygiformes
Pterocles gutturalis	2.16	0.0115287	0.13368	0	0.0459	0.2263	0.202828	1	Ciconiiformes
Taeniopygia guttata	2.08	0.0109335	0.129765	0	0.0534	0.2724	0.196035	1	Passeriformes
Sturnus vulgaris	2.3	0.0128767	0.118353	0	0.0518	0.2665	0.194371	1	Passeriformes
Lonchura striata domestica	1.18	0.0106272	0.118508	0	0.0533	0.2746	0.194101	1	Passeriformes
Parus major	1.2	0.0130141	0.120256	0	0.0429	0.2258	0.189991	1	Passeriformes
Cyanistes caeruleus	1.07	0.0122831	0.126085	0	0.0415	0.2192	0.189325	1	Passeriformes
Athene cunicularia	2.16	0.0114675	0.127249	0	0.0385	0.2069	0.18608	1	Strigiformes
Aquila chrysaetos chrysaetos	4.09	0.0102812	0.122095	0	0.0384	0.2083	0.184349	1	Accipitriformes
Cariama cristata	1.14	0.0133836	0.131754	0	0.037	0.2015	0.183623	1	Cariamiformes
Chiroxiphia lanceolata	2.11	0.00985395	0.122001	0	0.0563	0.3169	0.177659	1	Passeriformes
Dromaius novaehollandiae	1.22	0.0127677	0.122056	0	0.0504	0.2861	0.176162	1	Casuariiformes
Neopelma chrysocephalum	2.06	0.00912416	0.121765	0	0.0533	0.3027	0.176082	1	Passeriformes
Fulmarus glacialis	2.11	0.0112518	0.109213	0	0.0297	0.1698	0.174912	1	Procellariiformes
Pelecanus crispus	3.24	0.0180636	0.11084	0	0.0385	0.221	0.174208	1	Pelecaniformes
Leptosomus discolor	3.12	0.0120921	0.133834	0	0.0298	0.1818	0.163916	1	Coraciiformes
Lepidothrix coronata	2.1	0.00983176	0.120742	0	0.0533	0.3312	0.16093	1	Passeriformes
Manacus vitellinus	1.9	0.0091982	0.122174	0	0.0533	0.3312	0.16093	1	Passeriformes
Corapipo altera	2.14	0.0101134	0.123623	0	0.0533	0.3312	0.16093	1	Passeriformes
Serinus canaria	1.87	0.00872488	0.115158	0	0.0429	0.2669	0.160734	1	Passeriformes
Balearica regulorum gibbericeps	2.24	0.0120028	0.123461	0	0.0355	0.2211	0.160561	1	Gruiformes
Haliaeetus leucocephalus	3.03	0.010518	0.116655	0	0.0355	0.2215	0.160271	1	Accipitriformes
Nipponia nippon	2.03	0.010839	0.127004	0	0.0355	0.2215	0.160271	1	Pelecaniformes
Nestor notabilis	1.2	0.0120273	0.122572	0	0.0415	0.2594	0.159985	1	Psittaciformes
Tauraco erythrolophus	2.25	0.0150766	0.128751	0	0.0502	0.3204	0.156679	1	Musophagiformes
Corvus brachyrhynchos	2.06	0.0110121	0.118303	0	0.0444	0.2881	0.154113	1	Passeriformes
Corvus cornix cornix	2.12	0.0102162	0.124824	0	0.0444	0.2881	0.154113	1	Passeriformes
Chlamydotis macqueenii	1.08	0.0111535	0.119872	0	0.0444	0.289	0.153633	1	Gruiformes
Haliaeetus albicilla	3.16	0.0107068	0.127632	0	0.0355	0.2349	0.151128	1	Accipitriformes
Tyto alba	2.19	0.0112932	0.115927	0	0.0327	0.2204	0.148367	1	Strigiformes
Colius striatus	2.21	0.0113949	0.120941	0	0.0501	0.3401	0.14731	1	Coliiformes
Calypte anna	0.2	0.0127568	0.130505	0	0.0531	0.3684	0.144137	1	Apodiformes
Pipra filicauda	1.92	0.0105253	0.11486	0	0.0533	0.3796	0.140411	1	Passeriformes
Corvus moneduloides	2.12	0.0101161	0.126531	0	0.0444	0.3173	0.139931	1	Passeriformes
Egretta garzetta	2.06	0.0102874	0.108987	0	0.0326	0.2338	0.139435	1	Pelecaniformes
Nothoprocta perdicaria	0.18	0.0106436	0.119991	0	0.0501	0.3689	0.135809	1	Tinamiformes
Phalacrocorax carbo	2.08	0.0143753	0.126082	1	0.0283	0.2135	0.132553	1	Pelecaniformes
Opisthocomus hoazin	2.35	0.0130804	0.117247	0	0.0414	0.3183	0.130066	1	Opisthocomiformes
Empidonax traillii	1.88	0.0112332	0.124058	0	0.0503	0.3951	0.12731	1	Passeriformes
Merops nubicus	3.05	0.0135512	0.122567	0	0.0297	0.235	0.126383	1	Coraciiformes
Antrostomus carolinensis	3.09	0.0119079	0.123673	0	0.0326	0.2613	0.124761	1	Caprimulgiformes
Cuculus canorus	2.09	0.00950394	0.117142	0	0.0385	0.3194	0.120539	1	Cuculiformes
Phaethon lepturus	2.04	0.0101249	0.124245	0	0.0297	0.2474	0.120049	1	Pelecaniformes
Anser cygnoides domesticus	3.28	0.0127783	0.105043	0	0.0414	0.3511	0.117915	1	Anseriformes
Melopsittacus undulatus	2.24	0.010045	0.1188	0	0.0355	0.3046	0.116546	1	Psittaciformes
Anas platyrhynchos	2.03	0.0123458	0.125228	0	0.0384	0.3511	0.109371	1	Anseriformes
Mesitornis unicolor	2.18	0.0122976	0.113958	0	0.0297	0.2757	0.107726	1	Gruiformes
Picoides pubescens	2	0.0103406	0.118812	0	0.0341	0.325	0.104923	1	Piciformes
Calidris pugnax	1.11	0.0109675	0.122318	0	0.0297	0.2913	0.101957	1	Charadriiformes
Numida meleagris	2.24	0.0134347	0.117615	0	0.0429	0.4381	0.0979228	1	Galliformes
Coturnix japonica	2.17	0.0149871	0.119979	0	0.0429	0.474	0.0905063	1	Galliformes
Eurypyga helias	2.1	0.0102651	0.121418	0	0.0298	0.3493	0.0853135	1	Gruiformes
Gallus gallus	1.21	0.0102825	0.118905	0	0.0414	0.5269	0.0785728	1	Galliformes
Meleagris gallopavo	1.35	0.0165593	0.114791	0	0.0413	0.5703	0.072418	1	Galliformes
Phasianus colchicus	2.35	0.0170138	0.107465	0	0.0384	0.5892	0.0651731	1	Galliformes

### Sheet: reptiles and amphibians
Scientific name	Net charge (e)	Taxonomy
Alligator mississippiensis	0.63	crocodylia
Alligator sinensis	0.46	crocodylia
Anolis carolinensis	-0.34	lizard
Chelonia mydas	0.32	chelonian
Chelonoidis abingdonii	0.35	chelonian
Chrysemys picta	0.39	chelonian
Crocodylus porosus	-0.63	crocodylia
Gavialis gangeticus	2.39	crocodylia
Gekko japonicus	1.54	lizard
Gopherus evgoodei	1.11	chelonian
Lacerta agilis	-0.81	lizard
Microcaecilia unicolor	0.63	amphibian
Notechis scutatus	-1.82	snake
Pelodiscus sinensis	1.26	chelonian
Podarcis muralis	-0.82	lizard
Pogona vitticeps	-2.12	lizard
Protobothrops mucrosquamatus	-2.84	snake
Pseudonaja textilis	-1.79	snake
Python bivittatus	-0.82	snake
Rhinatrema bivittatum	-1.64	amphibian
Terrapene carolina triunguis	0.48	chelonian
Thamnophis elegans	-1.76	snake
Thamnophis sirtalis	-1.68	snake

### Sheet: fish
Scientific name	Net charge (e)
Acanthochromis polyacanthus	0.28
Amblyraja radiata	-0.66
Amphiprion ocellaris	0.22
Anabas testudineus	1.47
Astatotilapia calliptera	2.24
Astyanax mexicanus	1.11
Austrofundulus limnaeus	2.24
Boleophthalmus pectinirostris	0.18
Callorhinchus milii	2.42
Chanos chanos	2.02
Clupea harengus	-0.71
Cottoperca gobio	2.14
Cynoglossus semilaevis	0.33
Cyprinodon variegatus	3.06
Cyprinus carpio	3.16
Danio rerio	0.07
Denticeps clupeoides	1.26
Echeneis naucrates	0.25
Electrophorus electricus	2.55
Esox lucius	3.04
Etheostoma spectabile	2.21
Fundulus heteroclitus	3.3
Gadus morhua	4.23
Haplochromis burtoni	2.12
Hippocampus comes	-0.65
Ictalurus punctatus	0.29
Kryptolebias marmoratus	2.37
Labrus bergylta	1.21
Larimichthys crocea	1.3
Lates calcarifer	1.03
Latimeria chalumnae	1.16
Mastacembelus armatus	2.24
Maylandia zebra	2.11
Monopterus albus	2.63
Myripristis murdjan	0.21
Neolamprologus brichardi	1.2
Nothobranchius furzeri	2.17
Notothenia coriiceps	-2.6
Oncorhynchus kisutch	-0.47
Oncorhynchus mykiss	-2.22
Oncorhynchus nerka	-1.43
Oncorhynchus tshawytscha	-0.61
Oreochromis aureus	2.15
Oreochromis niloticus	2.2
Oryzias latipes	2.33
Oryzias melastigma	2.08
Pangasianodon hypophthalmus	1.03
Paralichthys olivaceus	-0.63
Parambassis ranga	1.34
Paramormyrops kingsleyae	2.21
Perca flavescens	2.2
Poecilia formosa	2.4
Poecilia latipinna	2.27
Poecilia mexicana	2.31
Poecilia reticulata	1.1
Pundamilia nyererei	2.21
Pygocentrus nattereri	2.12
Rhincodon typus	2.74
Salarias fasciatus	-0.74
Salmo trutta	-3.73
Sander lucioperca	1.23
Seriola dumerili	2.29
Seriola lalandi dorsalis	2.24
Sinocyclocheilus anshuiensis	-0.74
Sparus aurata	-0.87
Sphaeramia orbicularis	1.21
Stegastes partitus	0.28
Tachysurus fulvidraco	0.22
Takifugu rubripes	0.06
Xiphophorus couchianus	3.44
Xiphophorus hellerii	3.28
Xiphophorus maculatus	3.25

### Sheet: terrestrial mammal diet
Scientific name	Net charge (e)	Diet: herbivore (0), omnivore (1), or carnivore (2)
Acinonyx jubatus	0.53	2
Canis lupus dingo	0.6	2
Carlito syrichta	7.2	2
Chrysochloris asiatica	1.4	2
Condylura cristata	2.17	2
Desmodus rotundus	1.24	2
Eptesicus fuscus	0.12	2
Felis catus	0.72	2
Lycaon pictus	0.58	2
Lynx canadensis	0.4	2
Manis javanica	1.47	2
Miniopterus natalensis	1.17	2
Mustela erminea	1.29	2
Mustela putorius	1.29	2
Myotis brandtii	1.15	2
Myotis davidii	0.01	2
Myotis lucifugus	-0.83	2
Orycteropus afer afer	0.44	2
Otocyon megalotis	0.53	2
Panthera pardus	1.75	2
Panthera tigris altaica	1.37	2
Puma concolor	0.7	2
Rhinolophus ferrumequinum	2.17	2
Sarcophilus harrisii	-0.81	2
Scapanus orarius	1.24	2
Sorex araneus	0.05	2
Tachyglossus aculeatus	2.27	2
Tarsius syrichta	1.3	2
Aotus nancymaae	1.64	1
Aotus trivirgatus	1.65	1
Blarina brevicauda	0.24	1
Callithrix jacchus	2.59	1
Canis lupus familiaris	0.54	1
Cebus apella	1.3	1
Cebus capucinus imitator	1.36	1
Cercocebus atys	0.49	1
Chinchilla lanigera	1.31	1
Chlorocebus sabaeus	0.62	1
Colobus angolensis palliatus	1.51	1
Cricetulus barabensis	0.09	1
Cryptomys damarensis	0.34	1
Dasypus novemcinctus	0.35	1
Didelphis virginiana	-0.64	1
Dipodomys ordii	-0.96	1
Elephantulus edwardii	0.36	1
Erinaceus europaeus	1.37	1
Erythrocebus patas	0.62	1
Fukomys damarensis	0.13	1
Gorilla beringei	0.34	1
Gorilla gorilla	0.46	1
Grammomys surdaster	1.11	1
Homo sapiens	2.59	1
Hylobates agilis	0.3	1
Hylobates moloch	1.76	1
Ictidomys tridecemlineatus	1.21	1
Jaculus jaculus	0.17	1
Lagothrix lagotricha	1.48	1
Macaca fascicularis	0.55	1
Macaca mulatta	0.53	1
Macaca nemestrina	0.65	1
Mandrillus leucophaeus	0.39	1
Marmota flaviventris	1.13	1
Marmota marmota marmota	1.18	1
Mastomys coucha	0.1	1
Meles meles	2.4	1
Meriones unguiculatus	1.16	1
Mesocricetus auratus	1.35	1
Microcebus murinus	1.45	1
Microtus ochrogaster	1.05	1
Mus caroli	1.27	1
Mus musculus	1.04	1
Mus pahari	0.18	1
Nomascus leucogenys	0.48	1
Nycticebus coucang	1.16	1
Otolemur crassicaudatus	1.34	1
Otolemur garnettii	1.48	1
Pan paniscus	0.59	1
Pan troglodytes	1.48	1
Papio anubis	0.54	1
Perodicticus potto	0.33	1
Peromyscus leucopus	1.09	1
Peromyscus maniculatus bairdii	0.13	1
Phyllostomus discolor	1.02	1
Pongo abelii	0.42	1
Pongo pygmaeus	0.67	1
Procyon lotor	1.33	1
Rattus norvegicus	1.94	1
Rattus rattus	2.16	1
Saimiri boliviensis	2.32	1
Saimiri sciureus	1.32	1
Sapajus apella	3.7	1
Semnopithecus entellus	0.46	1
Spermophilus tridecemlineatus	1.62	1
Suricata suricatta	2.57	1
Sus scrofa	-0.52	1
Symphalangus syndactylus	0.57	1
Theropithecus gelada	0.4	1
Trachypithecus francoisi	0.52	1
Tupaia belangeri	0.26	1
Tupaia chinensis	1.4	1
Tupaia glis	0.3	1
Urocitellus parryii	1.15	1
Ursus americanus	1.47	1
Ursus arctos horribilis	1.44	1
Vulpes chama	0.77	1
Vulpes vulpes	0.68	1
Ailuropoda melanoleuca	1.39	0
Bison bison bison	1.08	0
Bos grunniens	0.04	0
Bos indicus	0.36	0
Bos indicus x Bos taurus	0.35	0
Bos mutus	0.25	0
Bos taurus	0.24	0
Bubalus bubalis	-0.96	0
Camelus bactrianus	0.54	0
Camelus dromedarius	0.78	0
Camelus ferus	0.38	0
Capra hircus	-0.08	0
Cavia porcellus	0.3	0
Ceratotherium simum simum	0.51	0
Cervus elaphus	0.95	0
Cricetulus griseus	0.08	0
Ctenodactylus gundi	-1.56	0
Elephas maximus	0.67	0
Eospalax fontanierii	0.18	0
Equus asinus	1.02	0
Equus burchellii	0.66	0
Equus caballus	0.65	0
Equus przewalskii	0.68	0
Galeopterus variegates	1.63	0
Heterocephalus glaber	1.13	0
Hexaprotodon liberiensis	-0.67	0
Hystrix cristata	0.32	0
Lagostomus maximus	0.36	0
Lepilemur mustelinus	1.41	0
Loxodonta africana	2.61	0
Macropus rufus	1.62	0
Microtus oeconomus	-0.82	0
Ochotona curzoniae	0.37	0
Ochotona erythrotis	0	0
Ochotona ladacensis	0.12	0
Ochotona princeps	0.07	0
Octodon degus	0.2	0
Odocoileus virginianus texanus	1.21	0
Oryctolagus cuniculus	-0.99	0
Ovis aries	-0.94	0
Pantholops hodgsonii	0.22	0
Phascolarctos cinereus	1.55	0
Piliocolobus tephrosceles	0.26	0
Procavia capensis	0.34	0
Proechimys guairae	0.34	0
Propithecus coquereli	1.28	0
Pteropus alecto	2.44	0
Pteropus vampyrus	4.58	0
Rangifer tarandus	-0.11	0
Rhinopithecus bieti	1.53	0
Rhinopithecus roxellana	0.56	0
Rousettus aegyptiacus	1.07	0
Spalax carmeli	1.01	0
Spalax ehrenbergi	0.36	0
Spalax galili	1.26	0
Vicugna pacos	0.37	0
Vombatus ursinus	0.35	0

### Sheet: concentration data
Species	Predicted net charge (e)	[Mb] (mg/g wet mass)	log[Mb]
Zalophus californianus	4.66	49	1.6902
Eumetopias jubatus	4.59	49	1.6902
Phoca vitulina	4.09	60.84	1.78419
Pusa sibirica	3.82	67	1.82607
Delphinapterus leucas	3.79	34.4	1.53656
Orcinus orca	3.78	30.7	1.48714
Callorhinus ursinus	3.59	38.5	1.58546
Neophoca cinerea	3.48	27	1.43136
Castor fiber	3.38	15.61	1.1934
Enhydra lutris	3.27	31.3	1.49554
Halichoerus grypus	3.25	54	1.73239
Odobenus rosmarus	3.23	32.75	1.51521
Ziphius cavirostris	3.2	43.2	1.63548
Ornithorhynchus anatinus	3.16	16	1.20412
Pagophilus groenlandicus	3.14	97	1.98677
Sorex palustris	3.12	11	1.04139
Delphinus delphis	3.01	35.5	1.55023
Cystophora cristata	2.95	104	2.01703
Hyperoodon ampullatus	2.94	63.4	1.80209
Mesoplodon bidens	2.94	48.8	1.68842
Pusa hispida	2.89	71.8	1.85612
Leptonychotes weddellii	2.88	72.4	1.85974
Kogia breviceps	2.85	43.3	1.63649
Mirounga angustirostris	2.84	79	1.89763
Tursiops truncatus	2.84	35.34	1.54827
Grampus griseus	2.8	26.1	1.41664
Lagenorhynchus obliquidens	2.79	34.5	1.53782
Stenella attenuata	2.78	25.4	1.40483
Balaenoptera borealis	2.75	9.1	0.959041
Monodon monoceros	2.74	78.7	1.89597
Balaenoptera acutorostrata	2.72	7	0.845098
Ondatra zibethicus	2.69	14.38	1.15776
Phocoena phocoena	2.68	42.6	1.62941
Castor canadensis	2.65	16	1.20412
Physeter catodon	2.63	70	1.8451
Balaena mysticetus	2.62	35.4	1.549
Homo sapiens	2.59	6.45	0.80956
Lagenorhynchus albirostris	2.55	30.5	1.4843
Megaptera novaeangliae	2.47	16	1.20412
Meles meles	2.4	2.2	0.342423
Tachyglossus aculeatus	2.27	15.3	1.18469
Condylura cristata	2.17	14.4	1.15836
Lutra lutra	2.17	3.7	0.568202
Rattus norvegicus	1.94	3.6	0.556303
Balaenoptera physalus	1.67	37	1.5682
Ursus maritimus	1.49	6.55	0.816241
Procyon lotor	1.33	2.9	0.462398
Saimiri sciureus	1.32	2.61	0.416641
Scapanus orarius	1.24	12.1	1.08279
Mus musculus	1.04	6.04	0.781037
Felis catus	0.72	3.97	0.598791
Elephas maximus	0.67	4.6	0.662758
Equus burchellii	0.66	7.2	0.857332
Equus caballus	0.65	7.05	0.848189
Lycaon pictus	0.58	2	0.30103
Macaca fascicularis	0.55	3.32	0.521138
Canis lupus familiaris	0.54	8.4	0.924279
Macaca mulatta	0.53	3.37	0.52763
Nannospalax ehrenbergi	0.36	4	0.60206
Dasypus novemcinctus	0.35	11.4	1.0569
Cavia porcellus	0.3	6.09	0.784617
Blarina brevicauda	0.24	8.77	0.943
Bos taurus	0.24	6	0.778151
Pantholops hodgsonii	0.22	10.62	1.02612
Capra hircus	-0.08	6.35	0.802774
Sus scrofa	-0.52	4.5	0.653213
Ovis aries	-0.94	6.2	0.792392
Bubalus bubalis	-0.96	3.93	0.594393
Oryctolagus cuniculus	-0.99	1.3	0.113943

### Sheet: eTM-scores
Scientific name	Estimated TM-score
Acanthisitta chloris	0.85
Acanthochromis polyacanthus	0.87
Acinonyx jubatus	0.86
Ailuropoda melanoleuca	0.86
Alligator mississippiensis	0.86
Alligator sinensis	0.86
Amblyraja radiata	0.86
Amphiprion ocellaris	0.86
Anabas testudineus	0.86
Anas platyrhynchos	0.86
Anolis carolinensis	0.88
Anser cygnoides domesticus	0.86
Antrostomus carolinensis	0.86
Aotus nancymaae	0.86
Apaloderma vittatum	0.86
Aptenodytes forsteri	0.86
Apteryx mantelli mantelli	0.85
Apteryx rowi	0.86
Aquila chrysaetos chrysaetos	0.86
Astatotilapia calliptera	0.86
Astyanax mexicanus	0.86
Athene cunicularia	0.86
Austrofundulus limnaeus	0.72
Aythya fuligula	0.76
Balaenoptera acutorostrata scammoni	0.86
Balearica regulorum gibbericeps	0.85
Bison bison bison	0.88
Boleophthalmus pectinirostris	0.86
Bos indicus	0.87
Bos indicus x Bos taurus	0.87
Bos mutus	0.88
Bos taurus	0.88
Bubalus bubalis	0.86
Buceros rhinoceros silvestris	0.86
Calidris pugnax	0.85
Callithrix jacchus	0.86
Callorhinchus milii	0.86
Calypte anna	0.86
Camarhynchus parvulus	0.86
Camelus bactrianus	0.86
Camelus dromedarius	0.86
Camelus ferus	0.87
Canis lupus dingo	0.86
Canis lupus familiaris	0.85
Capra hircus	0.86
Cariama cristata	0.86
Carlito syrichta	0.79
Castor canadensis	0.85
Cavia porcellus	0.88
Cebus capucinus imitator	0.85
Ceratotherium simum simum	0.85
Cercocebus atys	0.81
Chaetura pelagica	0.87
Chanos chanos	0.86
Chelonia mydas	0.88
Chelonoidis abingdonii	0.85
Chinchilla lanigera	0.85
Chiroxiphia lanceolata	0.85
Chlamydotis macqueenii	0.86
Chlorocebus sabaeus	0.85
Chrysemys picta	0.88
Chrysochloris asiatica	0.85
Clupea harengus	0.65
Colius striatus	0.86
Colobus angolensis palliatus	0.86
Columba livia	0.86
Condylura cristata	0.86
Corapipo altera	0.86
Corvus brachyrhynchos	0.86
Corvus cornix cornix	0.87
Corvus moneduloides	0.86
Cottoperca gobio	0.86
Coturnix japonica	0.86
Cricetulus griseus	0.88
Crocodylus porosus	0.87
Cuculus canorus	0.86
Cyanistes caeruleus	0.86
Cynoglossus semilaevis	0.86
Cyprinodon variegatus	0.86
Cyprinus carpio	0.86
Danio rerio	0.86
Dasypus novemcinctus	0.86
Delphinapterus leucas	0.85
Denticeps clupeoides	0.84
Desmodus rotundus	0.85
Dipodomys ordii	0.86
Dromaius novaehollandiae	0.86
Echeneis naucrates	0.86
Egretta garzetta	0.86
Electrophorus electricus	0.86
Elephantulus edwardii	0.85
Empidonax traillii	0.86
Enhydra lutris kenyoni	0.82
Eptesicus fuscus	0.88
Equus asinus	0.69
Equus caballus	0.85
Equus przewalskii	0.86
Erinaceus europaeus	0.86
Esox lucius	0.86
Etheostoma spectabile	0.85
Eumetopias jubatus	0.88
Eurypyga helias	0.86
Falco cherrug	0.88
Falco peregrinus	0.88
Felis catus	0.86
Ficedula albicollis	0.86
Fukomys damarensis	0.86
Fulmarus glacialis	0.86
Fundulus heteroclitus	0.86
Gadus morhua	0.79
Galeopterus variegatus	0.88
Gallus gallus	0.86
Gavia stellata	0.86
Gavialis gangeticus	0.86
Gekko japonicus	0.88
Geospiza fortis	0.86
Globicephala melas	0.85
Gopherus evgoodei	0.87
Gorilla gorilla	0.81
Grammomys surdaster	0.86
Haliaeetus albicilla	0.86
Haliaeetus leucocephalus	0.86
Haplochromis burtoni	0.86
Heterocephalus glaber	0.85
Hippocampus comes	0.86
Homo sapiens	0.86
Hylobates moloch	0.65
Ictalurus punctatus	0.85
Ictidomys tridecemlineatus	0.87
Jaculus jaculus	0.86
Kryptolebias marmoratus	0.87
Labrus bergylta	0.83
Lacerta agilis	0.85
Lagenorhynchus obliquidens	0.85
Larimichthys crocea	0.86
Lates calcarifer	0.86
Latimeria chalumnae	0.88
Lepidothrix coronata	0.85
Leptonychotes weddellii	0.86
Leptosomus discolor	0.86
Lipotes vexillifer	0.86
Lonchura striata domestica	0.86
Lontra canadensis	0.86
Loxodonta africana	0.86
Lynx canadensis	0.86
Macaca fascicularis	0.86
Macaca mulatta	0.86
Macaca nemestrina	0.85
Manacus vitellinus	0.86
Mandrillus leucophaeus	0.86
Manis javanica	0.86
Marmota flaviventris	0.86
Marmota marmota marmota	0.88
Mastacembelus armatus	0.86
Mastomys coucha	0.86
Maylandia zebra	0.86
Meleagris gallopavo	0.86
Melopsittacus undulatus	0.86
Meriones unguiculatus	0.86
Merops nubicus	0.86
Mesitornis unicolor	0.86
Mesocricetus auratus	0.87
Microcaecilia unicolor	0.85
Microcebus murinus	0.85
Microtus ochrogaster	0.87
Miniopterus natalensis	0.88
Monodon monoceros	0.86
Monopterus albus	0.85
Mus caroli	0.86
Mus musculus	0.86
Mus pahari	0.85
Mustela erminea	0.87
Mustela putorius furo	0.8
Myotis brandtii	0.86
Myotis davidii	0.87
Myotis lucifugus	0.89
Myripristis murdjan	0.86
Nannospalax galili	0.86
Neolamprologus brichardi	0.86
Neomonachus schauinslandi	0.86
Neopelma chrysocephalum	0.86
Neophocaena asiaeorientalis asiaeorientalis	0.85
Nestor notabilis	0.86
Nipponia nippon	0.86
Nomascus leucogenys	0.66
Notechis scutatus	0.85
Nothobranchius furzeri	0.86
Nothoprocta perdicaria	0.86
Notothenia coriiceps	0.86
Numida meleagris	0.86
Ochotona princeps	0.86
Octodon degus	0.86
Odobenus rosmarus divergens	0.85
Odocoileus virginianus texanus	0.85
Oncorhynchus kisutch	0.85
Oncorhynchus mykiss	0.84
Oncorhynchus nerka	0.85
Oncorhynchus tshawytscha	0.84
Opisthocomus hoazin	0.85
Orcinus orca	0.86
Oreochromis aureus	0.86
Oreochromis niloticus	0.86
Ornithorhynchus anatinus	0.85
Orycteropus afer afer	0.86
Oryzias latipes	0.86
Oryzias melastigma	0.86
Otolemur garnettii	0.86
Ovis aries	0.85
Pan paniscus	0.81
Pan troglodytes	0.86
Pangasianodon hypophthalmus	0.86
Panthera pardus	0.86
Panthera tigris altaica	0.86
Papio anubis	0.85
Paralichthys olivaceus	0.86
Parambassis ranga	0.87
Paramormyrops kingsleyae	0.86
Parus major	0.86
Pelecanus crispus	0.86
Pelodiscus sinensis	0.88
Perca flavescens	0.86
Peromyscus leucopus	0.86
Peromyscus maniculatus bairdii	0.86
Phaethon lepturus	0.86
Phalacrocorax carbo	0.86
Phascolarctos cinereus	0.86
Phasianus colchicus	0.86
Phoca vitulina	0.86
Phocoena sinus	0.86
Phyllostomus discolor	0.86
Physeter catodon	0.86
Picoides pubescens	0.86
Piliocolobus tephrosceles	0.7
Pipra filicauda	0.86
Podarcis muralis	0.85
Poecilia formosa	0.69
Poecilia latipinna	0.86
Poecilia mexicana	0.69
Poecilia reticulata	0.68
Pogona vitticeps	0.85
Pongo abelii	0.82
Propithecus coquereli	0.85
Protobothrops mucrosquamatus	0.88
Pseudonaja textilis	0.86
Pseudopodoces humilis	0.86
Pterocles gutturalis	0.86
Pteropus alecto	0.8
Pteropus vampyrus	0.61
Puma concolor	0.85
Pundamilia nyererei	0.84
Pygocentrus nattereri	0.86
Pygoscelis adeliae	0.86
Python bivittatus	0.88
Rattus norvegicus	0.86
Rattus rattus	0.86
Rhinatrema bivittatum	0.86
Rhincodon typus	0.86
Rhinolophus ferrumequinum	0.86
Rhinopithecus bieti	0.86
Rhinopithecus roxellana	0.85
Rousettus aegyptiacus	0.86
Saimiri boliviensis	0.85
Salarias fasciatus	0.86
Salmo trutta	0.85
Sander lucioperca	0.87
Sapajus apella	0.79
Sarcophilus harrisii	0.86
Serinus canaria	0.86
Seriola dumerili	0.87
Seriola lalandi dorsalis	0.86
Sinocyclocheilus anshuiensis	0.86
Sorex araneus	0.85
Sparus aurata	0.86
Sphaeramia orbicularis	0.86
Stegastes partitus	0.86
Struthio camelus australis	0.86
Sturnus vulgaris	0.86
Suricata suricatta	0.85
Tachysurus fulvidraco	0.86
Taeniopygia guttata	0.86
Takifugu rubripes	0.87
Tauraco erythrolophus	0.86
Terrapene carolina triunguis	0.88
Thamnophis elegans	0.85
Thamnophis sirtalis	0.85
Theropithecus gelada	0.81
Trachypithecus francoisi	0.86
Trichechus manatus latirostris	0.87
Tupaia chinensis	0.86
Tursiops truncatus	0.86
Tyto alba	0.86
Urocitellus parryii	0.88
Ursus arctos horribilis	0.85
Ursus maritimus	0.85
Vicugna pacos	0.85
Vombatus ursinus	0.86
Vulpes vulpes	0.87
Xiphophorus couchianus	0.86
Xiphophorus hellerii	0.86
Xiphophorus maculatus	0.86
Zalophus californianus	0.8
Zonotrichia albicollis	0.86
Aotus trivirgatus	0.85
Balaena mysticetus	0.86
Balaenoptera borealis	0.84
Balaenoptera edeni	0.84
Balaenoptera physalus	0.86
Blarina brevicauda	0.85
Bos grunniens	0.86
Callorhinus ursinus	0.86
Castor fiber	0.85
Cebus apella	0.86
Cervus elaphus	0.85
Cricetulus barabensis	0.85
Cryptomys damarensis	0.86
Ctenodactylus gundi	0.85
Cystophora cristata	0.86
Delphinus delphis	0.85
Didelphis virginiana	0.85
Dipodomys ordii	0.84
Dugong dugon	0.86
Elephas maximus	0.85
Eospalax fontanierii	0.86
Equus burchellii	0.85
Erignathus barbatus	0.86
Erythrocebus patas	0.86
Eschrichtius robustus	0.84
Galeopterus variegates	0.86
Gorilla beringei	0.86
Grampus griseus	0.85
Halichoerus grypus	0.86
Hexaprotodon liberiensis	0.86
Hydrodamalis gigas	0.85
Hylobates agilis	0.86
Hyperoodon ampullatus	0.85
Hystrix cristata	0.85
Indopacetus pacificus	0.85
Inia geoffrensis	0.86
Kogia breviceps	0.86
Kogia sima	0.85
Lagenorhynchus albirostris	0.86
Lagostomus maximus	0.85
Lagothrix lagotricha	0.86
Lepilemur mustelinus	0.85
Lutra lutra	0.86
Lycaon pictus	0.86
Macropus rufus	0.86
Megaptera novaeangliae	0.86
Meles meles	0.85
Mesoplodon bidens	0.85
Mesoplodon carlhubbsi	0.85
Mesoplodon stejnegeri	0.86
Microtus oeconomus	0.85
Mirounga angustirostris	0.86
Neophoca cinerea	0.86
Neovison vison	0.86
Nycticebus coucang	0.86
Ochotona curzoniae	0.85
Ochotona erythrotis	0.85
Ochotona ladacensis	0.85
Ondatra zibethicus	0.86
Oryctolagus cuniculus	0.86
Otocyon megalotis	0.86
Otolemur crassicaudatus	0.86
Pagophilus groenlandicus	0.85
Pantholops hodgsonii	0.85
Peponocephala electra	0.86
Perodicticus potto	0.86
Phocoena phocoena	0.85
Phocoenoides dalli	0.85
Pongo pygmaeus	0.85
Procavia capensis	0.85
Procyon lotor	0.85
Proechimys guairae	0.85
Pusa hispida	0.86
Pusa sibirica	0.85
Rangifer tarandus	0.86
Saimiri sciureus	0.85
Sarcophilus harrisii	0.85
Scapanus orarius	0.85
Semnopithecus entellus	0.86
Sorex palustris	0.85
Spalax carmeli	0.86
Spalax ehrenbergi	0.86
Spalax galili	0.85
Spermophilus tridecemlineatus	0.85
Stenella attenuata	0.86
Sus scrofa	0.85
Symphalangus syndactylus	0.85
Tachyglossus aculeatus	0.86
Tarsius syrichta	0.85
Tupaia belangeri	0.86
Tupaia glis	0.86
Ursus americanus	0.85
Vulpes chama	0.86
Ziphius cavirostris	0.85

### Sheet: name-model index
Scientific name	Model number
Acanthisitta chloris	1
Acanthochromis polyacanthus	2
Acinonyx jubatus	3
Ailuropoda melanoleuca	4
Alligator mississippiensis	5
Alligator sinensis	6
Amblyraja radiata	7
Amphiprion ocellaris	8
Anabas testudineus	9
Anas platyrhynchos	10
Anolis carolinensis	11
Anser cygnoides domesticus	12
Antrostomus carolinensis	13
Aotus nancymaae	14
Apaloderma vittatum	15
Aptenodytes forsteri	16
Apteryx mantelli mantelli	17
Apteryx rowi	18
Aquila chrysaetos chrysaetos	19
Astatotilapia calliptera	20
Astyanax mexicanus	21
Athene cunicularia	22
Austrofundulus limnaeus	23
Aythya fuligula	24
Balaenoptera acutorostrata scammoni	25
Balearica regulorum gibbericeps	26
Bison bison bison	27
Boleophthalmus pectinirostris	28
Bos indicus	29
Bos indicus x Bos taurus	30
Bos mutus	31
Bos taurus	32
Bubalus bubalis	33
Buceros rhinoceros silvestris	34
Calidris pugnax	35
Callithrix jacchus	36
Callorhinchus milii	37
Calypte anna	38
Camarhynchus parvulus	39
Camelus bactrianus	40
Camelus dromedarius	41
Camelus ferus	42
Canis lupus dingo	43
Canis lupus familiaris	44
Capra hircus	45
Cariama cristata	46
Carlito syrichta	47
Castor canadensis	48
Catharus ustulatus	49
Cavia porcellus	50
Cebus capucinus imitator	51
Ceratotherium simum simum	52
Cercocebus atys	53
Chaetura pelagica	54
Chanos chanos	55
Charadrius vociferus	56
Chelonia mydas	57
Chelonoidis abingdonii	58
Chinchilla lanigera	59
Chiroxiphia lanceolata	60
Chlamydotis macqueenii	61
Chlorocebus sabaeus	62
Chrysemys picta	63
Chrysochloris asiatica	64
Clupea harengus	65
Colius striatus	66
Colobus angolensis palliatus	67
Columba livia	68
Condylura cristata	69
Corapipo altera	70
Corvus brachyrhynchos	71
Corvus cornix cornix	72
Corvus moneduloides	73
Cottoperca gobio	74
Coturnix japonica	75
Cricetulus griseus	76
Crocodylus porosus	77
Cuculus canorus	78
Cyanistes caeruleus	79
Cynoglossus semilaevis	80
Cyprinodon variegatus	81
Cyprinus carpio	82
Danio rerio	83
Dasypus novemcinctus	84
Delphinapterus leucas	85
Denticeps clupeoides	86
Desmodus rotundus	87
Dipodomys ordii	88
Dromaius novaehollandiae	89
Echeneis naucrates	90
Echinops telfairi	91
Egretta garzetta	92
Electrophorus electricus	93
Elephantulus edwardii	94
Empidonax traillii	95
Enhydra lutris kenyoni	96
Eptesicus fuscus	97
Equus asinus	98
Equus caballus	99
Equus przewalskii	100
Erinaceus europaeus	101
Esox lucius	102
Etheostoma spectabile	103
Eumetopias jubatus	104
Eurypyga helias	105
Falco cherrug	106
Falco peregrinus	107
Felis catus	108
Ficedula albicollis	109
Fukomys damarensis	110
Fulmarus glacialis	111
Fundulus heteroclitus	112
Gadus morhua	113
Galeopterus variegatus	114
Gallus gallus	115
Gavialis gangeticus	116
Gavia stellata	117
Gekko japonicus	118
Geospiza fortis	119
Globicephala melas	120
Gopherus evgoodei	121
Gorilla gorilla	122
Grammomys surdaster	123
Haliaeetus albicilla	124
Haliaeetus leucocephalus	125
Haplochromis burtoni	126
Heterocephalus glaber	127
Hippocampus comes	128
Hipposideros armiger	129
Homo sapiens	130
Hylobates moloch	131
Ictalurus punctatus	132
Ictidomys tridecemlineatus	133
Jaculus jaculus	134
Kryptolebias marmoratus	135
Labrus bergylta	136
Lacerta agilis	137
Lagenorhynchus obliquidens	138
Larimichthys crocea	139
Lates calcarifer	140
Latimeria chalumnae	141
Lepidothrix coronata	142
Leptonychotes weddellii	143
Leptosomus discolor	144
Lipotes vexillifer	145
Lonchura striata domestica	146
Lontra canadensis	147
Loxodonta africana	148
Lynx canadensis	149
Macaca fascicularis	150
Macaca mulatta	151
Macaca nemestrina	152
Manacus vitellinus	153
Mandrillus leucophaeus	154
Manis javanica	155
Marmota flaviventris	156
Marmota marmota marmota	157
Mastacembelus armatus	158
Mastomys coucha	159
Maylandia zebra	160
Meleagris gallopavo	161
Melopsittacus undulatus	162
Meriones unguiculatus	163
Merops nubicus	164
Mesitornis unicolor	165
Mesocricetus auratus	166
Microcaecilia unicolor	167
Microcebus murinus	168
Microtus ochrogaster	169
Miniopterus natalensis	170
Monodon monoceros	171
Monopterus albus	172
Mus caroli	173
Mus musculus	174
Mus pahari	175
Mustela erminea	176
Mustela putorius furo	177
Myotis brandtii	178
Myotis davidii	179
Myotis lucifugus	180
Myripristis murdjan	181
Nannospalax galili	182
Neolamprologus brichardi	183
Neomonachus schauinslandi	184
Neopelma chrysocephalum	185
Neophocaena asiaeorientalis asiaeorientalis	186
Nestor notabilis	187
Nipponia nippon	188
Nomascus leucogenys	189
Notechis scutatus	190
Nothobranchius furzeri	191
Nothoprocta perdicaria	192
Notothenia coriiceps	193
Numida meleagris	194
Ochotona princeps	195
Octodon degus	196
Odobenus rosmarus divergens	197
Odocoileus virginianus texanus	198
Oncorhynchus kisutch	199
Oncorhynchus mykiss	200
Oncorhynchus nerka	201
Oncorhynchus tshawytscha	202
Opisthocomus hoazin	203
Orcinus orca	204
Oreochromis aureus	205
Oreochromis niloticus	206
Ornithorhynchus anatinus	207
Orycteropus afer afer	208
Oryctolagus cuniculus	209
Oryzias latipes	210
Oryzias melastigma	211
Otolemur garnettii	212
Ovis aries	213
Pangasianodon hypophthalmus	214
Pan paniscus	215
Panthera pardus	216
Panthera tigris altaica	217
Pan troglodytes	218
Papio anubis	219
Paralichthys olivaceus	220
Parambassis ranga	221
Paramormyrops kingsleyae	222
Parus major	223
Pelecanus crispus	224
Pelodiscus sinensis	225
Perca flavescens	226
Peromyscus leucopus	227
Peromyscus maniculatus bairdii	228
Phaethon lepturus	229
Phalacrocorax carbo	230
Phascolarctos cinereus	231
Phasianus colchicus	232
Phoca vitulina	233
Phocoena sinus	234
Phyllostomus discolor	235
Physeter catodon	236
Picoides pubescens	237
Piliocolobus tephrosceles	238
Pipra filicauda	239
Podarcis muralis	240
Poecilia formosa	241
Poecilia latipinna	242
Poecilia mexicana	243
Poecilia reticulata	244
Pogona vitticeps	245
Pongo abelii	246
Propithecus coquereli	247
Protobothrops mucrosquamatus	248
Pseudonaja textilis	249
Pseudopodoces humilis	250
Pterocles gutturalis	251
Pteropus alecto	252
Pteropus vampyrus	253
Puma concolor	254
Pundamilia nyererei	255
Pygocentrus nattereri	256
Pygoscelis adeliae	257
Python bivittatus	258
Rattus norvegicus	259
Rattus rattus	260
Rhinatrema bivittatum	261
Rhincodon typus	262
Rhinolophus ferrumequinum	263
Rhinopithecus bieti	264
Rhinopithecus roxellana	265
Rousettus aegyptiacus	266
Saimiri boliviensis	267
Salarias fasciatus	268
Salmo salar	269
Salmo trutta	270
Salvelinus alpinus	271
Sander lucioperca	272
Sapajus apella	273
Sarcophilus harrisii	274
Serinus canaria	275
Seriola dumerili	276
Seriola lalandi dorsalis	277
Sinocyclocheilus anshuiensis	278
Sorex araneus	279
Sparus aurata	280
Sphaeramia orbicularis	281
Stegastes partitus	282
Strigops habroptila	283
Struthio camelus australis	284
Sturnus vulgaris	285
Suricata suricatta	286
Tachysurus fulvidraco	287
Taeniopygia guttata	288
Takifugu rubripes	289
Tauraco erythrolophus	290
Terrapene carolina triunguis	291
Thamnophis elegans	292
Thamnophis sirtalis	293
Theropithecus gelada	294
Tinamus guttatus	295
Trachypithecus francoisi	296
Trichechus manatus latirostris	297
Tupaia chinensis	298
Tursiops truncatus	299
Tyto alba	300
Urocitellus parryii	301
Ursus arctos horribilis	302
Ursus maritimus	303
Vicugna pacos	304
Vombatus ursinus	305
Vulpes vulpes	306
Xiphophorus couchianus	307
Xiphophorus hellerii	308
Xiphophorus maculatus	309
Zalophus californianus	310
Zonotrichia albicollis	311
Aotus trivirgatus	312
Balaena mysticetus	313
Balaenoptera borealis	314
Balaenoptera edeni	315
Balaenoptera physalus	316
Blarina brevicauda	317
Bos grunniens	318
Callorhinus ursinus	319
Castor fiber Mirceta	320
Cebus apella	321
Cervus elaphus	322
Cricetulus barabensis	323
Cryptomys damarensis	324
Ctenodactylus gundi	325
Cystophora cristata	326
Delphinus delphis	327
Didelphis virginiana	328
Dipodomys ordii	329
Dugong dugon	330
Elephas maximus	331
Eospalax fontanierii	332
Equus burchellii	333
Erignathus barbatus	334
Erythrocebus patas	335
Eschrichtius robustus	336
Galeopterus variegates	337
Gorilla beringei	338
Grampus griseus	339
Halichoerus grypus	340
Hexaprotodon liberiensis	341
Hydrodamalis gigas	342
Hylobates agilis	343
Hyperoodon ampullatus	344
Hystrix cristata	345
Indopacetus pacificus	346
Inia geoffrensis	347
Kogia breviceps	348
Kogia sima	349
Lagenorhynchus albirostris	350
Lagostomus maximus	351
Lagothrix lagotricha	352
Lepilemur mustelinus	353
Lutra lutra	354
Lycaon pictus	355
Macropus rufus	356
Megaptera novaeangliae	357
Meles meles	358
Mesoplodon bidens	359
Mesoplodon carlhubbsi	360
Mesoplodon stejnegeri	361
Microtus oeconomus	362
Mirounga angustirostris	363
Mustela putorius	364
Neophoca cinerea	365
Neovison vison	366
Nycticebus coucang	367
Ochotona curzoniae	368
Ochotona erythrotis	369
Ochotona ladacensis	370
Ondatra zibethicus Mirceta	371
Oryctolagus cuniculus	372
Otocyon megalotis	373
Otolemur crassicaudatus	374
Pagophilus groenlandicus	375
Pantholops hodgsonii	376
Peponocephala electra	377
Perodicticus potto	378
Phocoena phocoena	379
Phocoenoides dalli	380
Pongo pygmaeus	381
Procavia capensis	382
Procyon lotor	383
Proechimys guairae	384
Pusa hispida	385
Pusa sibirica	386
Rangifer tarandus	387
Saimiri sciureus	388
Sarcophilus harrisii	389
Scapanus orarius	390
Semnopithecus entellus	391
Sorex palustris	392
Spalax carmeli	393
Spalax ehrenbergi	394
Spalax galili	395
Spermophilus tridecemlineatus	396
Stenella attenuata	397
Sus scrofa	398
Symphalangus syndactylus	399
Tachyglossus aculeatus	400
Tarsius syrichta	401
Tupaia belangeri	402
Tupaia glis	403
Ursus americanus	404
Vulpes chama	405
Ziphius cavirostris	406
